# Electric signal polymorphism predicts dietary niche partitioning in a weakly electric fish

**DOI:** 10.64898/2026.04.23.720378

**Authors:** Sophie Picq, Rita Gorsuch, Rosella Bills, Lauren Koenig, Nestor Ngoua Aba’a, Franck Nzigou, Hans Kevin Mipounga, Elise C. Knobloch, Ray C. Schmidt, Emilie Parkanzky, M. Eric Benbow, Jason. R. Gallant

## Abstract

Electric organ discharge (EOD) waveform diversity in African elephantfish is often attributed to sexual selection, yet EODs also mediate active electrolocation during prey detection, raising the possibility that natural selection on foraging ecology contributes to waveform divergence. *Paramormyrops kingsleyae* exhibits an intraspecific polymorphism where certain populations emit biphasic EODs whereas other populations emit triphasic waveforms. The genes underlying this polymorphism show signatures of selection; the polymorphism persists despite gene flow and is behaviorally discriminable by the fish themselves. If waveform differences influence prey detection during active electrolocation, biphasic and triphasic fish should consume systematically different prey. We tested this prediction using DNA metabarcoding of gut contents from 186 mormyrids representing 16 species across eight sites in Gabon, employing two independent COI primer sets for cross-validation and pairing dietary data with environmental invertebrate sampling to distinguish active prey preference from passive availability. At the community level in the diverse Balé Creek mormyrid assemblage, species identity was the dominant predictor of diet composition (R² ≈ 24%), consistent with phylogenetic signal in foraging ecology. Within *P. kingsleyae*, waveform type was the strongest independent predictor of dietary composition (R² = 5–6%), explaining variance independently of geographic region, sex, body size, and parasitism status — a result concordant across both primer sets. Dietary differences were driven by prey species turnover rather than differential abundance of shared prey, and prey selectivity analyses confirmed that waveform types differ in which prey they actively prefer, not merely in what is locally available. These findings are consistent with natural selection on foraging ecology contributing to the maintenance of EOD waveform polymorphism, though the sensory mechanisms linking subtle waveform differences to prey detection remain an open question.
