## Supplementary material for "Electric signal polymorphism predicts dietary niche partitioning in a weakly electric fish": Supplmental File 3

sampleid	fish_id
#q2:types	categorical
156BF2	MSU-156
311BF2	MSU-311
407BF2	MSU-407
408BF2	MSU-408
451BF2	MSU-451
478BF2	MSU-478
101BF2	MSU-101
112BF2	MSU-112
115BF2	MSU-115
118BF2	MSU-118
411BF2	MSU-411
278BF2	MSU-278
4BF2	MSU-004
150BF2	MSU-150
42BF2	MSU-042
44BF2	MSU-044
51BF2	MSU-051
60BF2	MSU-060
124BF2	MSU-124
153BF2	MSU-153
238BF2	MSU-238
458BF2	MSU-458
277BF2	MSU-277
447BF2	MSU-447
326BF2	MSU-326
366BF2	MSU-366
409BF2	MSU-409
414BF2	MSU-414
441BF2	MSU-441
433BF2	MSU-433
434BF2	MSU-434
449BF2	MSU-449
452BF2	MSU-452
459BF2	MSU-459
477BF2	MSU-477
485BF2	MSU-485
516BF2	MSU-516
262BF2	MSU-262
43BF2	MSU-043
46BF2	MSU-046
50BF2	MSU-050
235BF2	MSU-235
240BF2	MSU-240
245BF2	MSU-245
312BF2	MSU-312
315BF2	MSU-315
323BF2	MSU-323
363BF2	MSU-363
406BF2	MSU-406
431BF2	MSU-431
432BF2	MSU-432
438BF2	MSU-438
454BF2	MSU-454
217BF2	MSU-217
473BF2	MSU-473
475BF2	MSU-475
502BF2	MSU-502
515BF2	MSU-515
521BF2	MSU-521
525BF2	MSU-525
505BF2	MSU-505
223BF2	MSU-223
106BF2	MSU-106
472BF2	MSU-472
524BF2	MSU-524
484BF2	MSU-484
440BF2	MSU-440
259BF2	MSU-259
457BF2	MSU-457
463BF2	MSU-463
510BF2	MSU-510
464BF2	MSU-464
62BF2	MSU-062
151BF2	MSU-151
261BF2	MSU-261
256BF2	MSU-256
241BF2	MSU-241
527BF2	MSU-527
47BF2	MSU-047
321BF2	MSU-321
325BF2	MSU-325
410BF2	MSU-410
413BF2	MSU-413
415BF2	MSU-415
416BF2	MSU-416
429BF2	MSU-429
474BF2	MSU-474
482BF2	MSU-482
152BF2	MSU-152
274BF2	MSU-274
320BF2	MSU-320
324BF2	MSU-324
327BF2	MSU-327
442BF2	MSU-442
476BF2	MSU-476
242BF2	MSU-242
506BF2	MSU-506
219BF2	MSU-219
239BF2	MSU-239
243BF2	MSU-243
362BF2	MSU-362
504BF2	MSU-504
430BF2	MSU-430
279BF2	MSU-279
246BF2	MSU-246
313BF2	MSU-313
444BF2	MSU-444
435BF2	MSU-435
436BF2	MSU-436
507BF2	MSU-507
275BF2	MSU-275
154BF2	MSU-154
61BF2	MSU-061
48BF2	MSU-048
49BF2	MSU-049
249BF2	MSU-249
364BF2	MSU-364
367BF2	MSU-367
369BF2	MSU-369
86BF2	MSU-086
428BF2	MSU-428
418BF2	MSU-418
443BF2	MSU-443
483BF2	MSU-483
220BF2	MSU-220
318BF2	MSU-318
84BF2	MSU-084
234BF2	MSU-234
224BF2	MSU-224
546BF2	MSU-546
244BF2	MSU-244
512BF2	MSU-512
508BF2	MSU-508
460BF2	MSU-460
462BF2	MSU-462
456BF2	MSU-456
109BF2	MSU-109
82BF2	MSU-082
248BF2	MSU-248
122BF2	MSU-122
282BF2	MSU-282
453BF2	MSU-453
103BF2	MSU-103
98BF2	MSU-098
45BF2	MSU-045
412BF2	MSU-412
316BF2	MSU-316
276BF2	MSU-276
365BF2	MSU-365
45BP_BF2	MSU-045
412BP_BF2	MSU-412
316BP_BF2	MSU-316
276BP_BF2	MSU-276
365BP_BF2	MSU-365
243BF2rep	MSU-243
464BF2rep	MSU-464
219BF2rep	MSU-219
311BF2rep	MSU-311
124BF2rep	MSU-124
475BF2rep	MSU-475
315BF2rep	MSU-315
156BF2rep	MSU-156
