## Supplemental File 2 for "Electric signal polymorphism predicts dietary niche partitioning in a weakly electric fish"

sampleid	fish_id
#q2:types	categorical
45	MSU-045
412	MSU-412
316	MSU-316
276	MSU-276
365	MSU-365
45BP	MSU-045
412BP	MSU-412
316BP	MSU-316
276BP	MSU-276
365BP	MSU-365
365_rep1	MSU-365
365_rep2	MSU-365
365_rep3	MSU-365
365BP_rep1	MSU-365
365BP_rep2	MSU-365
365BP_rep3	MSU-365
42	MSU-042
44	MSU-044
51	MSU-051
60	MSU-060
81	MSU-081
98	MSU-098
100	MSU-100
103	MSU-103
121	MSU-121
122	MSU-122
124	MSU-124
153	MSU-153
444	MSU-444
187	MSU-187
238	MSU-238
277	MSU-277
326	MSU-326
366	MSU-366
409	MSU-409
414	MSU-414
441	MSU-441
447	MSU-447
449	MSU-449
452	MSU-452
459	MSU-459
477	MSU-477
485	MSU-485
516	MSU-516
43	MSU-043
46	MSU-046
50	MSU-050
86	MSU-086
99	MSU-099
105	MSU-105
108	MSU-108
111	MSU-111
217	MSU-217
223	MSU-223
235	MSU-235
240	MSU-240
245	MSU-245
312	MSU-312
315	MSU-315
323	MSU-323
363	MSU-363
406	MSU-406
431	MSU-431
432	MSU-432
438	MSU-438
450	MSU-450
454	MSU-454
473	MSU-473
475	MSU-475
502	MSU-502
515	MSU-515
521	MSU-521
525	MSU-525
505	MSU-505
12	MSU-012
48	MSU-048
49	MSU-049
106	MSU-106
116	MSU-116
123	MSU-123
125	MSU-125
127	MSU-127
130	MSU-130
154	MSU-154
244	MSU-244
248	MSU-248
275	MSU-275
313	MSU-313
364	MSU-364
367	MSU-367
369	MSU-369
418	MSU-418
428	MSU-428
436	MSU-436
443	MSU-443
456	MSU-456
460	MSU-460
462	MSU-462
508	MSU-508
510	MSU-510
512	MSU-512
546	MSU-546
47	MSU-047
97	MSU-097
220	MSU-220
234	MSU-234
241	MSU-241
311	MSU-311
407	MSU-407
408	MSU-408
410	MSU-410
413	MSU-413
416	MSU-416
429	MSU-429
453	MSU-453
474	MSU-474
482	MSU-482
80	MSU-080
90	MSU-090
92	MSU-092
102	MSU-102
152	MSU-152
242	MSU-242
318	MSU-318
320	MSU-320
324	MSU-324
435	MSU-435
451	MSU-451
478	MSU-478
4	MSU-004
101	MSU-101
112	MSU-112
118	MSU-118
129	MSU-129
119	MSU-119
150	MSU-150
156	MSU-156
219	MSU-219
224	MSU-224
243	MSU-243
262	MSU-262
362	MSU-362
411	MSU-411
433	MSU-433
434	MSU-434
440	MSU-440
464	MSU-464
472	MSU-472
484	MSU-484
507	MSU-507
117	MSU-117
430	MSU-430
483	MSU-483
62	MSU-062
109	MSU-109
261	MSU-261
278	MSU-278
279	MSU-279
321	MSU-321
325	MSU-325
415	MSU-415
457	MSU-457
458	MSU-458
470	MSU-470
524	MSU-524
527	MSU-527
61	MSU-061
82	MSU-082
84	MSU-084
104	MSU-104
107	MSU-107
126	MSU-126
274	MSU-274
463	MSU-463
282	MSU-282
327	MSU-327
442	MSU-442
476	MSU-476
506	MSU-506
110	MSU-110
115	MSU-115
280	MSU-280
503	MSU-503
78	MSU-078
155	MSU-155
151	MSU-151
319	MSU-319
419	MSU-419
284	MSU-284
281	MSU-281
239	MSU-239
256	MSU-256
259	MSU-259
520	MSU-520
105rep	MSU-105
130rep	MSU-130
108rep	MSU-108
97rep	MSU-097
4rep	MSU-004
107rep	MSU-107
104rep	MSU-104
92rep	MSU-092
127rep	MSU-127
125rep	MSU-125
126rep	MSU-126
102rep	MSU-102
118rep	MSU-118
115rep	MSU-115
524rep	MSU-524
123rep	MSU-123
112rep	MSU-112
81rep	MSU-081
483rep	MSU-483
122rep	MSU-122
470rep	MSU-470
84rep	MSU-084
442rep	MSU-442
109rep	MSU-109
463rep	MSU-463
485rep	MSU-485
98rep	MSU-098
440rep	MSU-440
464rep	MSU-464
80rep	MSU-080
12rep	MSU-012
90rep	MSU-090
111rep	MSU-111
119rep	MSU-119
106rep	MSU-106
129rep	MSU-129
100rep	MSU-100
99rep	MSU-099
117rep	MSU-117
BLANK1	NA
BLANK2	NA
BLANK3	NA
BLANK4	NA
BLANK5	NA
BLANK6	NA
BLANK7	NA
BLANK8	NA
BLANK11	NA
BLANK12	NA
