## Supplemental File 1 for "Electric signal polymorphism predicts dietary niche partitioning in a weakly electric fish"

sampleid	Museum_Number	Genus	Species	locality	Locality	Latitude	Longitude	Locality_Name	Region	Sex	SL	Parasite	Waveform_Type
#q2:types	categorical	categorical	categorical	categorical	categorical	numeric	numeric	categorical	categorical	categorical	numeric	categorical	categorical
MSU-004	MSUM IC IC.7115	Paramormyrops	Paramormyrops kingsleyae	2019-001	2019-001	0.870305	9.584945	Iboundji Creek	COB	Female	106	0	TP
MSU-012	MSUM IC IC.7123	Paramormyrops	Paramormyrops kingsleyae	2019-002	2019-002	0.932126	9.574367	Mengono Creek	COB	Male	117	0	BP
MSU-042	MSUM IC IC.7153	Paramormyrops	Paramormyrops kingsleyae	2019-002	2019-002	0.932126	9.574367	Mengono Creek	COB	Male	114	0	BP
MSU-043	MSUM IC IC.7154	Paramormyrops	Paramormyrops kingsleyae	2019-002	2019-002	0.932126	9.574367	Mengono Creek	COB	Juvenile	83	0	BP
MSU-044	MSUM IC IC.7155	Paramormyrops	Paramormyrops kingsleyae	2019-002	2019-002	0.932126	9.574367	Mengono Creek	COB	Juvenile	77	0	BP
MSU-046	MSUM IC IC.7157	Paramormyrops	Paramormyrops kingsleyae	2019-002	2019-002	0.932126	9.574367	Mengono Creek	COB	Female	84	0	BP
MSU-047	MSUM IC IC.7158	Paramormyrops	Paramormyrops kingsleyae	2019-002	2019-002	0.932126	9.574367	Mengono Creek	COB	Juvenile	96	0	BP
MSU-048	MSUM IC IC.7159	Paramormyrops	Paramormyrops kingsleyae	2019-002	2019-002	0.932126	9.574367	Mengono Creek	COB	Male	103	1	BP
MSU-049	MSUM IC IC.7160	Paramormyrops	Paramormyrops kingsleyae	2019-002	2019-002	0.932126	9.574367	Mengono Creek	COB	Juvenile	72	1	BP
MSU-050	MSUM IC IC.7161	Paramormyrops	Paramormyrops kingsleyae	2019-002	2019-002	0.932126	9.574367	Mengono Creek	COB	Juvenile	89	1	BP
MSU-051	MSUM IC IC.7162	Paramormyrops	Paramormyrops kingsleyae	2019-002	2019-002	0.932126	9.574367	Mengono Creek	COB	Juvenile	95	0	BP
MSU-060	MSUM IC IC.7171	Paramormyrops	Paramormyrops kingsleyae	2019-001	2019-001	0.870305	9.584945	Iboundji Creek	COB	Juvenile	65	0	TP
MSU-061	MSUM IC IC.7172	Paramormyrops	Paramormyrops kingsleyae	2019-001	2019-001	0.870305	9.584945	Iboundji Creek	COB	Female	91	0	TP
MSU-062	MSUM IC IC.7173	Paramormyrops	Paramormyrops kingsleyae	2019-001	2019-001	0.870305	9.584945	Iboundji Creek	COB	Female	84	0	TP
MSU-080	MSUM IC IC.7191	Paramormyrops	Paramormyrops kingsleyae	2019-002	2019-002	0.932126	9.574367	Mengono Creek	COB	Male	115	0	BP
MSU-081	MSUM IC IC.7192	Paramormyrops	Paramormyrops kingsleyae	2019-002	2019-002	0.932126	9.574367	Mengono Creek	COB	Female	90	0	BP
MSU-082	MSUM IC IC.7193	Paramormyrops	Paramormyrops kingsleyae	2019-002	2019-002	0.932126	9.574367	Mengono Creek	COB	Male	135	0	BP
MSU-084	MSUM IC IC.7195	Paramormyrops	Paramormyrops kingsleyae	2019-002	2019-002	0.932126	9.574367	Mengono Creek	COB	Female	95	0	BP
MSU-086	MSUM IC IC.7197	Paramormyrops	Paramormyrops kingsleyae	2019-002	2019-002	0.932126	9.574367	Mengono Creek	COB	Male	120	0	BP
MSU-090	MSUM IC IC.7201	Paramormyrops	Paramormyrops kingsleyae	2019-002	2019-002	0.932126	9.574367	Mengono Creek	COB	Male	88	0	BP
MSU-092	MSUM IC IC.7203	Paramormyrops	Paramormyrops kingsleyae	2019-002	2019-002	0.932126	9.574367	Mengono Creek	COB	Juvenile	80	0	BP
MSU-097	MSUM IC IC.7208	Paramormyrops	Paramormyrops kingsleyae	2019-001	2019-001	0.870305	9.584945	Iboundji Creek	COB	Male	136	0	TP
MSU-098	MSUM IC IC.7209	Paramormyrops	Paramormyrops kingsleyae	2019-001	2019-001	0.870305	9.584945	Iboundji Creek	COB	Male	122	0	TP
MSU-099	MSUM IC IC.7210	Paramormyrops	Paramormyrops kingsleyae	2019-001	2019-001	0.870305	9.584945	Iboundji Creek	COB	Female	111	0	TP
MSU-100	MSUM IC IC.7211	Paramormyrops	Paramormyrops kingsleyae	2019-001	2019-001	0.870305	9.584945	Iboundji Creek	COB	Female	106	0	TP
MSU-101	MSUM IC IC.7212	Paramormyrops	Paramormyrops kingsleyae	2019-001	2019-001	0.870305	9.584945	Iboundji Creek	COB	Male	106	0	TP
MSU-102	MSUM IC IC.7213	Paramormyrops	Paramormyrops kingsleyae	2019-001	2019-001	0.870305	9.584945	Iboundji Creek	COB	Female	102	0	TP
MSU-103	MSUM IC IC.7214	Paramormyrops	Paramormyrops kingsleyae	2019-001	2019-001	0.870305	9.584945	Iboundji Creek	COB	Female	100	0	TP
MSU-104	MSUM IC IC.7215	Paramormyrops	Paramormyrops kingsleyae	2019-001	2019-001	0.870305	9.584945	Iboundji Creek	COB	Female	92	0	TP
MSU-105	MSUM IC IC.7216	Paramormyrops	Paramormyrops kingsleyae	2019-001	2019-001	0.870305	9.584945	Iboundji Creek	COB	Female	86	0	TP
MSU-106	MSUM IC IC.7217	Paramormyrops	Paramormyrops kingsleyae	2019-001	2019-001	0.870305	9.584945	Iboundji Creek	COB	Female	105	0	TP
MSU-107	MSUM IC IC.7218	Paramormyrops	Paramormyrops kingsleyae	2019-001	2019-001	0.870305	9.584945	Iboundji Creek	COB	Male	95	0	TP
MSU-108	MSUM IC IC.7219	Paramormyrops	Paramormyrops kingsleyae	2019-001	2019-001	0.870305	9.584945	Iboundji Creek	COB	Female	90	0	TP
MSU-109	MSUM IC IC.7220	Paramormyrops	Paramormyrops kingsleyae	2019-001	2019-001	0.870305	9.584945	Iboundji Creek	COB	Female	86	0	TP
MSU-110	MSUM IC IC.7221	Paramormyrops	Paramormyrops kingsleyae	2019-001	2019-001	0.870305	9.584945	Iboundji Creek	COB	Female	83	0	TP
MSU-111	MSUM IC IC.7222	Paramormyrops	Paramormyrops kingsleyae	2019-001	2019-001	0.870305	9.584945	Iboundji Creek	COB	Male	90	0	TP
MSU-112	MSUM IC IC.7223	Paramormyrops	Paramormyrops kingsleyae	2019-001	2019-001	0.870305	9.584945	Iboundji Creek	COB	Female	78	0	TP
MSU-115	MSUM IC IC.7226	Paramormyrops	Paramormyrops kingsleyae	2019-002	2019-002	0.932126	9.574367	Mengono Creek	COB	Male	131	0	BP
MSU-116	MSUM IC IC.7227	Paramormyrops	Paramormyrops kingsleyae	2019-002	2019-002	0.932126	9.574367	Mengono Creek	COB	Female	100	0	BP
MSU-117	MSUM IC IC.7228	Paramormyrops	Paramormyrops kingsleyae	2019-002	2019-002	0.932126	9.574367	Mengono Creek	COB	Male	95	0	BP
MSU-118	MSUM IC IC.7229	Paramormyrops	Paramormyrops kingsleyae	2019-002	2019-002	0.932126	9.574367	Mengono Creek	COB	Male	100	0	BP
MSU-119	MSUM IC IC.7230	Paramormyrops	Paramormyrops kingsleyae	2019-002	2019-002	0.932126	9.574367	Mengono Creek	COB	Female	94	0	BP
MSU-121	MSUM IC IC.7232	Paramormyrops	Paramormyrops kingsleyae	2019-008	2019-008	0.833574	9.601283	Emon River	COB	Juvenile	60	0	BP
MSU-122	MSUM IC IC.7233	Paramormyrops	Paramormyrops kingsleyae	2019-001	2019-001	0.870305	9.584945	Iboundji Creek	COB	Male	134	0	TP
MSU-123	MSUM IC IC.7234	Paramormyrops	Paramormyrops kingsleyae	2019-001	2019-001	0.870305	9.584945	Iboundji Creek	COB	Female	80	0	TP
MSU-124	MSUM IC IC.7235	Paramormyrops	Paramormyrops kingsleyae	2019-001	2019-001	0.870305	9.584945	Iboundji Creek	COB	Female	93	1	TP
MSU-125	MSUM IC IC.7236	Paramormyrops	Paramormyrops kingsleyae	2019-001	2019-001	0.870305	9.584945	Iboundji Creek	COB	Male	117	0	TP
MSU-126	MSUM IC IC.7237	Paramormyrops	Paramormyrops kingsleyae	2019-001	2019-001	0.870305	9.584945	Iboundji Creek	COB	Female	95	0	TP
MSU-127	MSUM IC IC.7238	Paramormyrops	Paramormyrops kingsleyae	2019-001	2019-001	0.870305	9.584945	Iboundji Creek	COB	Female	100	0	TP
MSU-129	MSUM IC IC.7240	Paramormyrops	Paramormyrops kingsleyae	2019-001	2019-001	0.870305	9.584945	Iboundji Creek	COB	Female	84	0	TP
MSU-130	MSUM IC IC.7241	Paramormyrops	Paramormyrops kingsleyae	2019-002	2019-002	0.932126	9.574367	Mengono Creek	COB	Female	74	0	BP
MSU-150	MSUM IC IC.7261	Paramormyrops	Paramormyrops kingsleyae	2019-014	2019-014	-2.163303	11.461958	Bambomo Creek	BON	Female	105	0	BP
MSU-151	MSUM IC IC.7262	Paramormyrops	Paramormyrops kingsleyae	2019-014	2019-014	-2.163303	11.461958	Bambomo Creek	BON	Male	93	0	BP
MSU-152	MSUM IC IC.7263	Paramormyrops	Paramormyrops kingsleyae	2019-014	2019-014	-2.163303	11.461958	Bambomo Creek	BON	Female	103	0	BP
MSU-153	MSUM IC IC.7264	Paramormyrops	Paramormyrops kingsleyae	2019-014	2019-014	-2.163303	11.461958	Bambomo Creek	BON	Female	83	0	BP
MSU-154	MSUM IC IC.7265	Paramormyrops	Paramormyrops kingsleyae	2019-014	2019-014	-2.163303	11.461958	Bambomo Creek	BON	Female	78	0	BP
MSU-156	MSUM IC IC.7267	Paramormyrops	Paramormyrops kingsleyae	2019-014	2019-014	-2.163303	11.461958	Bambomo Creek	BON	Female	72	0	BP
MSU-187	MSUM IC IC.7298	Paramormyrops	Paramormyrops kingsleyae	2019-001	2019-017	-2.204136	11.461935	Ipassa Creek	BON	Female	89	0	TP
MSU-217	MSUM IC IC.7328	Paramormyrops	Paramormyrops spp. 'OFF'	2019-015	2019-015	-2.23355	11.462075	Louetsi River	BON	Male		0	BP
MSU-219	MSUM IC IC.7330	Paramormyrops	Paramormyrops spp. 'NGO'	2019-015	2019-015	-2.23355	11.462075	Louetsi River	BON	Male	150	0	BP
MSU-220	MSUM IC IC.7331	Marcusenius	Marcusenius moori	2019-015	2019-015	-2.23355	11.462075	Louetsi River	BON	Male	182	0	BP
MSU-223	MSUM IC IC.7334	Paramormyrops	Paramormyrops kingsleyae	2019-014	2019-014	-2.163303	11.461958	Bambomo Creek	BON	Male	98	0	BP
MSU-224	MSUM IC IC.7335	Paramormyrops	Paramormyrops kingsleyae	2019-014	2019-014	-2.163303	11.461958	Bambomo Creek	BON	Female	85	0	BP
MSU-234	MSUM IC IC.7345	Paramormyrops	Paramormyrops spp. 'SN2'	2019-015	2019-015	-2.23355	11.462075	Louetsi River	BON	Female		0	BP
MSU-235	MSUM IC IC.7346	Paramormyrops	Paramormyrops spp. 'NGO'	2019-015	2019-015	-2.23355	11.462075	Louetsi River	BON	Female		0	BP
MSU-238	MSUM IC IC.7349	Paramormyrops	Paramormyrops spp. 'NZO'	2019-019	2019-019	-2.232233	11.464656	Louetsi River	BON	Male	169	0	BP
MSU-239	MSUM IC IC.7350	Paramormyrops	Paramormyrops spp. 'OFF'	2019-019	2019-019	-2.232233	11.464656	Louetsi River	BON	Male	132	0	BP
MSU-240	MSUM IC IC.7351	Paramormyrops	Paramormyrops spp. 'OFF'	2019-019	2019-019	-2.232233	11.464656	Louetsi River	BON	Male	148	0	BP
MSU-241	MSUM IC IC.7352	Mormyrops	Mormyrops nigricans	2019-019	2019-019	-2.232233	11.464656	Louetsi River	BON	Male	250	0	BP
MSU-242	MSUM IC IC.7353	Mormyrops	Mormyrops nigricans	2019-019	2019-019	-2.232233	11.464656	Louetsi River	BON		271	0	BP
MSU-243	MSUM IC IC.7354	Mormyrops	Mormyrops nigricans	2019-019	2019-019	-2.232233	11.464656	Louetsi River	BON	Male	160	0	BP
MSU-244	MSUM IC IC.7355	Mormyrops	Mormyrops nigricans	2019-019	2019-019	-2.232233	11.464656	Louetsi River	BON	Male	260	0	BP
MSU-245	MSUM IC IC.7356	Mormyrops	Mormyrops nigricans	2019-019	2019-019	-2.232233	11.464656	Louetsi River	BON	Male	157	0	BP
MSU-246	MSUM IC IC.7357	Paramormyrops	Paramormyrops kingsleyae	2019-014	2019-014	-2.163303	11.461958	Bambomo Creek	BON	Male	103	0	BP
MSU-248	MSUM IC IC.7359	Paramormyrops	Paramormyrops kingsleyae	2019-014	2019-014	-2.163303	11.461958	Bambomo Creek	BON	Female	100	0	BP
MSU-256	MSUM IC IC.7367	Ivindomyrus	Ivindomyrus marchei	2019-015	2019-015	-2.23355	11.462075	Louetsi River	BON	Male	142	0	BP
MSU-259	MSUM IC IC.7370	Mormyrops	Mormyrops zanchlirostris	2019-015	2019-015	-2.23355	11.462075	Louetsi River	BON	Male	230	0	BP
MSU-261	MSUM IC IC.7372	Mormyrops	Mormyrops zanchlirostris	2019-020	2019-020	-2.22569	11.457526	Bengue Creek	BON	Male	99	0	BP
MSU-262	MSUM IC IC.7373	Mormyrops	Mormyrops zanchlirostris	2019-020	2019-020	-2.22569	11.457526	Bengue Creek	BON	Male	78	0	BP
MSU-274	MSUM IC IC.7385	Paramormyrops	Paramormyrops kingsleyae	2019-021	2019-021	-2.212574	11.458763	Ipassa Creek	BON	Female	104	1	TP
MSU-275	MSUM IC IC.7386	Paramormyrops	Paramormyrops kingsleyae	2019-021	2019-021	-2.212574	11.458763	Ipassa Creek	BON	Female	100	0	TP
MSU-277	MSUM IC IC.7388	Paramormyrops	Paramormyrops kingsleyae	2019-021	2019-021	-2.212574	11.458763	Ipassa Creek	BON	Male	90	1	TP
MSU-278	MSUM IC IC.7389	Paramormyrops	Paramormyrops kingsleyae	2019-021	2019-021	-2.212574	11.458763	Ipassa Creek	BON	Female	90	0	TP
MSU-279	MSUM IC IC.7390	Paramormyrops	Paramormyrops kingsleyae	2019-021	2019-021	-2.212574	11.458763	Ipassa Creek	BON	Female	90	0	TP
MSU-280	MSUM IC IC.7391	Paramormyrops	Paramormyrops kingsleyae	2019-021	2019-021	-2.212574	11.458763	Ipassa Creek	BON	Male	86	1	TP
MSU-282	MSUM IC IC.7393	Paramormyrops	Paramormyrops kingsleyae	2019-021	2019-021	-2.212574	11.458763	Ipassa Creek	BON	Male	79	1	TP
MSU-311	MSUM IC IC.7422	Paramormyrops	Paramormyrops kingsleyae	2019-022	2019-022	-2.163303	11.461958	Bambomo Creek	BON	Male	106	0	BP
MSU-312	MSUM IC IC.7423	Paramormyrops	Paramormyrops kingsleyae	2019-022	2019-022	-2.163303	11.461958	Bambomo Creek	BON		91	0	BP
MSU-313	MSUM IC IC.7424	Paramormyrops	Paramormyrops kingsleyae	2019-022	2019-022	-2.163303	11.461958	Bambomo Creek	BON	Female	86	0	BP
MSU-315	MSUM IC IC.7426	Paramormyrops	Paramormyrops kingsleyae	2019-022	2019-022	-2.163303	11.461958	Bambomo Creek	BON	Female	73	0	BP
MSU-318	MSUM IC IC.7429	Paramormyrops	Paramormyrops kingsleyae	2019-022	2019-022	-2.163303	11.461958	Bambomo Creek	BON	Male	66	0	BP
MSU-320	MSUM IC IC.7432	Paramormyrops	Paramormyrops kingsleyae	2019-014	2019-014	-2.163303	11.461958	Bambomo Creek	BON	Male	111	1	BP
MSU-321	MSUM IC IC.7431	Paramormyrops	Paramormyrops kingsleyae	2019-014	2019-014	-2.163303	11.461958	Bambomo Creek	BON	Male	129	0	BP
MSU-323	MSUM IC IC.7434	Paramormyrops	Paramormyrops kingsleyae	2019-014	2019-014	-2.163303	11.461958	Bambomo Creek	BON	Male	88	1	BP
MSU-324	MSUM IC IC.7435	Paramormyrops	Paramormyrops kingsleyae	2019-014	2019-014	-2.163303	11.461958	Bambomo Creek	BON	Female	96	1	BP
MSU-325	MSUM IC IC.7436	Paramormyrops	Paramormyrops kingsleyae	2019-014	2019-014	-2.163303	11.461958	Bambomo Creek	BON	Female	87	0	BP
MSU-326	MSUM IC IC.7437	Paramormyrops	Paramormyrops kingsleyae	2019-014	2019-014	-2.163303	11.461958	Bambomo Creek	BON	Female	90	0	BP
MSU-327	MSUM IC IC.7438	Paramormyrops	Paramormyrops kingsleyae	2019-014	2019-014	-2.163303	11.461958	Bambomo Creek	BON	Female	78	0	BP
MSU-362	MSUM IC IC.7473	Paramormyrops	Paramormyrops kingsleyae	2019-014	2019-014	-2.163303	11.461958	Bambomo Creek	BON	Female	80	0	BP
MSU-363	MSUM IC IC.7474	Paramormyrops	Paramormyrops kingsleyae	2019-014	2019-014	-2.163303	11.461958	Bambomo Creek	BON	Female	67	1	BP
MSU-364	MSUM IC IC.7475	Paramormyrops	Paramormyrops kingsleyae	2019-014	2019-014	-2.163303	11.461958	Bambomo Creek	BON	Female	79	0	BP
MSU-366	MSUM IC IC.7477	Paramormyrops	Paramormyrops kingsleyae	2019-014	2019-014	-2.163303	11.461958	Bambomo Creek	BON	Female	69	0	BP
MSU-367	MSUM IC IC.7478	Paramormyrops	Paramormyrops kingsleyae	2019-014	2019-014	-2.163303	11.461958	Bambomo Creek	BON	Male	69	0	BP
MSU-369	MSUM IC IC.7480	Paramormyrops	Paramormyrops kingsleyae	2019-014	2019-014	-2.163303	11.461958	Bambomo Creek	BON	Female	75	0	BP
MSU-406	MSUM IC IC.7517	Paramormyrops	Paramormyrops kingsleyae	2019-021	2019-021	-2.212574	11.458763	Ipassa Creek	BON	Male	119	1	TP
MSU-407	MSUM IC IC.7518	Paramormyrops	Paramormyrops kingsleyae	2019-021	2019-021	-2.212574	11.458763	Ipassa Creek	BON	Male	79	0	TP
MSU-408	MSUM IC IC.7519	Paramormyrops	Paramormyrops kingsleyae	2019-021	2019-021	-2.212574	11.458763	Ipassa Creek	BON	Male	84	1	TP
MSU-409	MSUM IC IC.7520	Paramormyrops	Paramormyrops kingsleyae	2019-021	2019-021	-2.212574	11.458763	Ipassa Creek	BON	Male	77	1	TP
MSU-410	MSUM IC IC.7521	Paramormyrops	Paramormyrops kingsleyae	2019-021	2019-021	-2.212574	11.458763	Ipassa Creek	BON	Female	84	1	TP
MSU-411	MSUM IC IC.7522	Paramormyrops	Paramormyrops kingsleyae	2019-021	2019-021	-2.212574	11.458763	Ipassa Creek	BON	Male	96	0	TP
MSU-413	MSUM IC IC.7524	Paramormyrops	Paramormyrops kingsleyae	2019-021	2019-021	-2.212574	11.458763	Ipassa Creek	BON	Juvenile	59	1	TP
MSU-414	MSUM IC IC.7525	Paramormyrops	Paramormyrops kingsleyae	2019-021	2019-021	-2.212574	11.458763	Ipassa Creek	BON	Male	64	0	TP
MSU-415	MSUM IC IC.7526	Paramormyrops	Paramormyrops kingsleyae	2019-021	2019-021	-2.212574	11.458763	Ipassa Creek	BON	Male	62	0	TP
MSU-416	MSUM IC IC.7527	Paramormyrops	Paramormyrops kingsleyae	2019-021	2019-021	-2.212574	11.458763	Ipassa Creek	BON	Male	60	1	TP
MSU-418	MSUM IC IC.7529	Paramormyrops	Paramormyrops kingsleyae	2019-021	2019-021	-2.212574	11.458763	Ipassa Creek	BON	Juvenile	61	1	TP
MSU-428	MSUM IC IC.7540	Mormyrops	Mormyrops zanchlirostris	2019-026	2019-026	0.519118	12.799473	Bale Creek	MAK	Female	160	0	BP
MSU-429	MSUM IC IC.7541	Mormyrops	Mormyrops zanchlirostris	2019-026	2019-026	0.519118	12.799473	Bale Creek	MAK	Male	109	0	BP
MSU-430	MSUM IC IC.7542	Mormyrops	Mormyrops zanchlirostris	2019-026	2019-026	0.519118	12.799473	Bale Creek	MAK		183	0	BP
MSU-431	MSUM IC IC.7543	Paramormyrops	Paramormyrops kingsleyae	2019-026	2019-026	0.519118	12.799473	Bale Creek	MAK	Female	85	0	TP
MSU-432	MSUM IC IC.7544	Paramormyrops	Paramormyrops kingsleyae	2019-026	2019-026	0.519118	12.799473	Bale Creek	MAK	Female	74	0	TP
MSU-433	MSUM IC IC.7545	Paramormyrops	Paramormyrops spp. 'SZA'	2019-026	2019-026	0.519118	12.799473	Bale Creek	MAK	Female	92	0	TP
MSU-434	MSUM IC IC.7546	Paramormyrops	Paramormyrops spp. 'SZA'	2019-026	2019-026	0.519118	12.799473	Bale Creek	MAK	Male	92	0	TP
MSU-435	MSUM IC IC.7547	Marcusenius	Marcusenius moori	2019-026	2019-026	0.519118	12.799473	Bale Creek	MAK		85	0	BP
MSU-436	MSUM IC IC.7548	Marcusenius	Marcusenius moori	2019-026	2019-026	0.519118	12.799473	Bale Creek	MAK	Female	110	0	BP
MSU-438	MSUM IC IC.7550	Petrocephalus	Petrocephalus simus	2019-026	2019-026	0.519118	12.799473	Bale Creek	MAK	Juvenile	42	0	TP
MSU-440	MSUM IC IC.7552	Marcusenius	Marcusenius moori	2019-026	2019-026	0.519118	12.799473	Bale Creek	MAK	Male	59	0	BP
MSU-441	MSUM IC IC.7553	Marcusenius	Marcusenius moori	2019-026	2019-026	0.519118	12.799473	Bale Creek	MAK	Male	64	0	BP
MSU-442	MSUM IC IC.7554	Marcusenius	Marcusenius moori	2019-026	2019-026	0.519118	12.799473	Bale Creek	MAK	Juvenile	48	0	BP
MSU-443	MSUM IC IC.7555	Marcusenius	Marcusenius moori	2019-026	2019-026	0.519118	12.799473	Bale Creek	MAK	Juvenile	53	0	BP
MSU-444	MSUM IC IC.7556	Marcusenius	Marcusenius moori	2019-026	2019-026	0.519118	12.799473	Bale Creek	MAK	Juvenile	49	0	BP
MSU-447	MSUM IC IC.7559	Paramormyrops	Paramormyrops hopkinsi	2019-026	2019-026	0.519118	12.799473	Bale Creek	MAK	Juvenile	60	0	BP
MSU-449	MSUM IC IC.7561	Paramormyrops	Paramormyrops spp. 'MAG'	2019-026	2019-026	0.519118	12.799473	Bale Creek	MAK	Juvenile	73	0	TP
MSU-450	MSUM IC IC.7562	Paramormyrops	Paramormyrops spp. 'SZA'	2019-026	2019-026	0.519118	12.799473	Bale Creek	MAK	Male	86	0	TP
MSU-451	MSUM IC IC.7563	Paramormyrops	Paramormyrops spp. 'SZA'	2019-026	2019-026	0.519118	12.799473	Bale Creek	MAK	Female	63	0	TP
MSU-452	MSUM IC IC.7564	Paramormyrops	Paramormyrops spp. 'SZA'	2019-026	2019-026	0.519118	12.799473	Bale Creek	MAK	Female	71	0	TP
MSU-453	MSUM IC IC.7565	Paramormyrops	Paramormyrops spp. 'SZA'	2019-026	2019-026	0.519118	12.799473	Bale Creek	MAK	Juvenile	72	0	TP
MSU-454	MSUM IC IC.7566	Paramormyrops	Paramormyrops spp. 'SZA'	2019-026	2019-026	0.519118	12.799473	Bale Creek	MAK	Juvenile	70	0	TP
MSU-456	MSUM IC IC.7568	Paramormyrops	Paramormyrops spp. 'SZA'	2019-026	2019-026	0.519118	12.799473	Bale Creek	MAK	Female	78	0	TP
MSU-457	MSUM IC IC.7569	Paramormyrops	Paramormyrops spp. 'SZA'	2019-026	2019-026	0.519118	12.799473	Bale Creek	MAK	Juvenile	70	0	TP
MSU-458	MSUM IC IC.7570	Paramormyrops	Paramormyrops spp. 'SZA'	2019-026	2019-026	0.519118	12.799473	Bale Creek	MAK	Female	76	0	TP
MSU-459	MSUM IC IC.7571	Paramormyrops	Paramormyrops spp. 'SZA'	2019-026	2019-026	0.519118	12.799473	Bale Creek	MAK	Female	69	0	TP
MSU-460	MSUM IC IC.7572	Paramormyrops	Paramormyrops kingsleyae	2019-026	2019-026	0.519118	12.799473	Bale Creek	MAK	Juvenile	49	0	TP
MSU-462	MSUM IC IC.7574	Paramormyrops	Paramormyrops spp. 'TEN'	2019-026	2019-026	0.519118	12.799473	Bale Creek	MAK	Juvenile	51	0	BP
MSU-463	MSUM IC IC.7575	Paramormyrops	Paramormyrops spp. 'MAG'	2019-026	2019-026	0.519118	12.799473	Bale Creek	MAK	Male	58	0	TP
MSU-464	MSUM IC IC.7576	Paramormyrops	Paramormyrops spp. 'MAG'	2019-026	2019-026	0.519118	12.799473	Bale Creek	MAK		68	0	TP
MSU-470	MSUM IC IC.7582	Mormyrops	Mormyrops zanchlirostris	2019-026	2019-026	0.519118	12.799473	Bale Creek	MAK	Male	131	0	TP
MSU-472	MSUM IC IC.7584	Mormyrops	Mormyrops zanchlirostris	2019-026	2019-026	0.519118	12.799473	Bale Creek	MAK	Male	208	0	TP
MSU-473	MSUM IC IC.7585	Mormyrops	Mormyrops zanchlirostris	2019-026	2019-026	0.519118	12.799473	Bale Creek	MAK	Male	101	0	TP
MSU-474	MSUM IC IC.7586	Mormyrops	Mormyrops zanchlirostris	2019-026	2019-026	0.519118	12.799473	Bale Creek	MAK	Male	129	0	TP
MSU-475	MSUM IC IC.7587	Petrocephalus	Petrocephalus simus	2019-026	2019-026	0.519118	12.799473	Bale Creek	MAK	Juvenile	49	0	TP
MSU-476	MSUM IC IC.7588	Petrocephalus	Petrocephalus simus	2019-026	2019-026	0.519118	12.799473	Bale Creek	MAK	Juvenile	41	0	TP
MSU-477	MSUM IC IC.7589	Petrocephalus	Petrocephalus simus	2019-026	2019-026	0.519118	12.799473	Bale Creek	MAK	Juvenile	38	0	TP
MSU-478	MSUM IC IC.7590	Petrocephalus	Petrocephalus simus	2019-026	2019-026	0.519118	12.799473	Bale Creek	MAK	Juvenile	38	0	TP
MSU-482	MSUM IC IC.7594	Petrocephalus	Petrocephalus simus	2019-026	2019-026	0.519118	12.799473	Bale Creek	MAK	Juvenile	38	0	TP
MSU-483	MSUM IC IC.7595	Petrocephalus	Petrocephalus simus	2019-026	2019-026	0.519118	12.799473	Bale Creek	MAK	Juvenile	36	0	TP
MSU-484	MSUM IC IC.7596	Petrocephalus	Petrocephalus simus	2019-026	2019-026	0.519118	12.799473	Bale Creek	MAK	Juvenile	36	0	TP
MSU-485	MSUM IC IC.7597	Petrocephalus	Petrocephalus simus	2019-026	2019-026	0.519118	12.799473	Bale Creek	MAK	Juvenile	39	0	TP
MSU-502	MSUM IC IC.7614	Paramormyrops	Paramormyrops kingsleyae	2019-026	2019-026	0.519118	12.799473	Bale Creek	MAK	Male	125	0	TP
MSU-504	MSUM IC IC.7616	Paramormyrops	Paramormyrops spp. 'TEN'	2019-026	2019-026	0.519118	12.799473	Bale Creek	MAK	Juvenile	46	0	BP
MSU-505	MSUM IC IC.7617	Paramormyrops	Paramormyrops hopkinsi	2019-026	2019-026	0.519118	12.799473	Bale Creek	MAK		72	0	BP
MSU-506	MSUM IC IC.7618	Marcusenius	Marcusenius moori	2019-026	2019-026	0.519118	12.799473	Bale Creek	MAK		35	0	BP
MSU-507	MSUM IC IC.7619	Mormyrops	Mormyrops zanchlirostris	2019-026	2019-026	0.519118	12.799473	Bale Creek	MAK		90	0	BP
MSU-510	MSUM IC IC.7621	Paramormyrops	Paramormyrops kingsleyae	2019-026	2019-026	0.519118	12.799473	Bale Creek	MAK	Juvenile	58	0	TP
MSU-512	MSUM IC IC.7624	Marcusenius	Marcusenius moori	2019-026	2019-026	0.519118	12.799473	Bale Creek	MAK	Juvenile	73	0	BP
MSU-515	MSUM IC IC.7627	Marcusenius	Marcusenius moori	2019-026	2019-026	0.519118	12.799473	Bale Creek	MAK	Juvenile	54	0	BP
MSU-516	MSUM IC IC.7628	Marcusenius	Marcusenius moori	2019-026	2019-026	0.519118	12.799473	Bale Creek	MAK	Juvenile	49	0	BP
MSU-521	MSUM IC IC.7633	Paramormyrops	Paramormyrops spp. 'VAD'	2019-029	2019-029	0.519118	12.799473	Bale Creek	MAK	Male	100	0	TP
MSU-524	MSUM IC IC.7636	Paramormyrops	Paramormyrops kingsleyae	2019-029	2019-029	0.519118	12.799473	Bale Creek	MAK	Juvenile	46	0	TP
MSU-525	MSUM IC IC.7637	Paramormyrops	Paramormyrops spp. 'TEU'	2019-029	2019-029	0.519118	12.799473	Bale Creek	MAK	Juvenile		0	BP
MSU-527	MSUM IC IC.7639	Paramormyrops	Paramormyrops spp. 'TEN'	2019-029	2019-029	0.519118	12.799473	Bale Creek	MAK	Juvenile		0	BP
MSU-546	MSUM IC IC.7658	Paramormyrops	Paramormyrops kingsleyae	2019-026	2019-026	0.519118	12.799473	Bale Creek	MAK	Male	88	0	TP
MSU-078	MSUM IC IC.7189	Paramormyrops	Paramormyrops kingsleyae	2019-027	2019-002	0.932126	9.574367	Mengono Creek	COB	Female	95	1	BP
MSU-155	MSUM IC IC.7266	Paramormyrops	Paramormyrops kingsleyae	2019-028	2019-014	-2.163303	11.461958	Bambomo Creek	BON	Male	75	0	BP
MSU-281	MSUM IC IC.7392	Paramormyrops	Paramormyrops kingsleyae	2019-029	2019-021	-2.212574	11.458763	Ipassa Creek	COB	Female	80	0	TP
MSU-284	MSUM IC IC.7395	Paramormyrops	Paramormyrops kingsleyae	2019-030	2019-021	-2.212574	11.458763	Ipassa Creek	COB	Male	70	1	TP
MSU-319	MSUM IC IC.7430	Paramormyrops	Paramormyrops kingsleyae	2019-031	2019-022	-2.163303	11.461958	Bambomo Creek	BON	Juvenile	65	0	BP
MSU-419	MSUM IC IC.7530	Paramormyrops	Paramormyrops kingsleyae	2019-032	2019-021	-2.212574	11.458763	Ipassa Creek	BON	Juvenile	57	0	TP
MSU-503	MSUM IC IC.7615	Paramormyrops	Paramormyrops kingsleyae	2019-033	2019-026	0.519118	12.799473	Bale Creek	MAK	Juvenile	50	0	TP
MSU-508	MSUM IC IC.7620	Mormyrops	Mormyrops zanchlirostris	2019-034	2019-026	0.519118	12.799473	Bale Creek	MAK	Female	177	0	BP
MSU-520	MSUM IC IC.7632	Paramormyrops	Paramormyrops kingsleyae	2019-035	2019-029	0.519118	12.799473	Bale Creek	MAK	Juvenile	79	0	TP
MSU-249	MSUM IC IC.7360	Paramormyrops	Paramormyrops kingsleyae	2019-036	2019-014	-2.163303	11.461958	Bambomo Creek	BON	Female	92	0	BP
MSU-045	MSUM IC IC.7156	Paramormyrops	Paramormyrops kingsleyae	2019-037	2019-002	0.932126	9.574367	Mengono Creek	BON	Female	98	0	BP
MSU-276	MSUM IC IC.7387	Paramormyrops	Paramormyrops kingsleyae	2019-038	2019-021	-2.212574	11.458763	Ipassa Creek	BON	Female	90	0	TP
MSU-316	MSUM IC IC.7427	Paramormyrops	Paramormyrops kingsleyae	2019-039	2019-022	-2.163303	11.461958	Bambomo Creek	BON	Female	72	0	BP
MSU-365	MSUM IC IC.7476	Paramormyrops	Paramormyrops kingsleyae	2019-040	2019-014	-2.163303	11.461958	Bambomo Creek	BON	Female	70	0	BP
MSU-412	MSUM IC IC.7523	Paramormyrops	Paramormyrops kingsleyae	2019-041	2019-021	-2.212574	11.458763	Ipassa Creek	BON	Female	100	1	TP
